# Single-cell RNA sequencing reveals distinct tumor microenvironmental patterns in lung adenocarcinoma

**DOI:** 10.1101/2020.12.11.419606

**Authors:** Philip Bischoff, Alexandra Trinks, Benedikt Obermayer, Jan Patrick Pett, Annika Lehmann, Philipp Jurmeister, Aron Elsner, Tomasz Dziodzio, Jens-Carsten Rückert, Jens Neudecker, Christine Falk, Dieter Beule, Christine Sers, Markus Morkel, David Horst, Nils Blüthgen, Frederick Klauschen

## Abstract

Recent developments in immuno-oncology demonstrate that not only cancer cells, but also features of the tumor microenvironment guide precision medicine. Still, the relationship between tumor and microenvironment remains poorly understood. To overcome this limitation and identify clinically relevant microenvironmental and cancer features, we applied single-cell RNA sequencing to lung adenocarcinomas. While the highly heterogeneous carcinoma cell transcriptomes reflected histological grade and activity of relevant oncogenic pathways, our analysis revealed two distinct microenvironmental patterns. We identified a prognostically unfavorable group of tumors with a microenvironment composed of cancer-associated myofibroblasts, exhausted CD8+ T cells, proinflammatory monocyte-derived macrophages and plasmacytoid dendritic cells (CEP^2^ pattern) and a prognostically favorable group characterized by myeloid dendritic cells, anti-inflammatory monocyte-derived macrophages, normal-like myofibroblasts, NK cells and conventional T cells (MAN^2^C pattern). Our results show that single-cell gene expression profiling allows to identify patient subgroups based on the tumor microenvironment beyond cancer cell-centric profiling.
