## Supplemental Tables 1-4 for "Single-cell RNA sequencing reveals distinct tumor microenvironmental patterns in lung adenocarcinoma"

### Sheet: S1 Endothelial cell counts
Cell type	Patient ID	Tissue type	Cell count
Endothelial1	p018	Tumor	1
Endothelial1	p019	Normal	2
Endothelial1	p023	Tumor	2
Endothelial1	p024	Tumor	7
Endothelial1	p027	Normal	111
Endothelial1	p028	Normal	30
Endothelial1	p029	Normal	2
Endothelial1	p030	Tumor	3
Endothelial1	p030	Normal	79
Endothelial1	p031	Tumor	11
Endothelial1	p031	Normal	143
Endothelial1	p032	Tumor	3
Endothelial1	p032	Normal	5
Endothelial1	p033	Normal	5
Endothelial1	p034	Normal	24
Endothelial2	p018	Tumor	46
Endothelial2	p018	Normal	3
Endothelial2	p019	Tumor	8
Endothelial2	p023	Tumor	8
Endothelial2	p024	Tumor	35
Endothelial2	p027	Tumor	38
Endothelial2	p027	Normal	39
Endothelial2	p028	Normal	2
Endothelial2	p029	Normal	3
Endothelial2	p030	Tumor	11
Endothelial2	p031	Tumor	30
Endothelial2	p031	Normal	5
Endothelial2	p032	Tumor	122
Endothelial2	p032	Normal	5
Endothelial2	p033	Tumor	5
Endothelial2	p033	Normal	14
Endothelial2	p034	Tumor	5
Endothelial2	p034	Normal	5
Endothelial3	p018	Tumor	9
Endothelial3	p018	Normal	6
Endothelial3	p019	Tumor	2
Endothelial3	p019	Normal	4
Endothelial3	p024	Tumor	9
Endothelial3	p027	Tumor	3
Endothelial3	p027	Normal	119
Endothelial3	p028	Normal	47
Endothelial3	p030	Tumor	2
Endothelial3	p030	Normal	21
Endothelial3	p031	Tumor	14
Endothelial3	p031	Normal	40
Endothelial3	p032	Tumor	21
Endothelial3	p032	Normal	10
Endothelial3	p033	Tumor	1
Endothelial3	p033	Normal	19
Endothelial3	p034	Normal	17
Endothelial4	p018	Tumor	4
Endothelial4	p019	Tumor	2
Endothelial4	p023	Tumor	1
Endothelial4	p024	Tumor	5
Endothelial4	p027	Tumor	1
Endothelial4	p027	Normal	56
Endothelial4	p028	Normal	4
Endothelial4	p029	Normal	3
Endothelial4	p030	Tumor	13
Endothelial4	p030	Normal	2
Endothelial4	p031	Tumor	67
Endothelial4	p031	Normal	14
Endothelial4	p032	Tumor	19
Endothelial4	p032	Normal	16
Endothelial4	p033	Tumor	9
Endothelial4	p033	Normal	22
Endothelial4	p034	Tumor	5
Endothelial4	p034	Normal	22
Endothelial5	p018	Tumor	2
Endothelial5	p018	Normal	11
Endothelial5	p019	Normal	5
Endothelial5	p024	Tumor	4
Endothelial5	p027	Normal	93
Endothelial5	p028	Normal	37
Endothelial5	p029	Normal	2
Endothelial5	p030	Normal	18
Endothelial5	p031	Tumor	3
Endothelial5	p031	Normal	12
Endothelial5	p032	Tumor	2
Endothelial5	p032	Normal	4
Endothelial5	p033	Normal	19
Endothelial5	p034	Normal	1
Endothelial6	p024	Tumor	6
Endothelial6	p027	Normal	89
Endothelial6	p028	Normal	20
Endothelial6	p030	Normal	26
Endothelial6	p031	Normal	8
Endothelial6	p032	Tumor	8
Endothelial6	p032	Normal	1
Endothelial6	p033	Normal	4
Endothelial7	p028	Normal	1
Endothelial7	p029	Normal	142
Lymphaticendothelial	p018	Tumor	8
Lymphaticendothelial	p023	Tumor	2
Lymphaticendothelial	p024	Tumor	2
Lymphaticendothelial	p027	Tumor	5
Lymphaticendothelial	p027	Normal	103
Lymphaticendothelial	p028	Normal	9
Lymphaticendothelial	p029	Normal	1
Lymphaticendothelial	p030	Tumor	9
Lymphaticendothelial	p030	Normal	14
Lymphaticendothelial	p031	Tumor	12
Lymphaticendothelial	p031	Normal	20
Lymphaticendothelial	p032	Tumor	10
Lymphaticendothelial	p032	Normal	1
Lymphaticendothelial	p033	Tumor	2
Lymphaticendothelial	p034	Tumor	4
Lymphaticendothelial	p034	Normal	7

### Sheet: S2 Fibroblastic cell counts
Cell type	Patient ID	Tissue type	Cell count
Fibroblast1	p018	Tumor	14
Fibroblast1	p019	Tumor	1
Fibroblast1	p019	Normal	9
Fibroblast1	p024	Tumor	3
Fibroblast1	p027	Tumor	1
Fibroblast1	p027	Normal	297
Fibroblast1	p028	Normal	5
Fibroblast1	p029	Normal	18
Fibroblast1	p030	Tumor	1
Fibroblast1	p030	Normal	6
Fibroblast1	p031	Tumor	3
Fibroblast1	p031	Normal	19
Fibroblast1	p033	Normal	3
Fibroblast1	p034	Normal	1
Fibroblast2	p028	Normal	1
Fibroblast2	p029	Normal	27
Fibroblast2	p031	Tumor	26
Fibroblast2	p031	Normal	41
Fibroblast2	p032	Normal	5
Fibroblast2	p033	Tumor	1
Fibroblast2	p033	Normal	14
Fibroblast2	p034	Normal	17
Myofibroblast1	p018	Tumor	21
Myofibroblast1	p019	Tumor	38
Myofibroblast1	p019	Normal	1
Myofibroblast1	p023	Tumor	10
Myofibroblast1	p024	Tumor	17
Myofibroblast1	p027	Tumor	6
Myofibroblast1	p027	Normal	137
Myofibroblast1	p029	Normal	1
Myofibroblast1	p030	Tumor	13
Myofibroblast1	p030	Normal	6
Myofibroblast1	p031	Tumor	35
Myofibroblast1	p031	Normal	29
Myofibroblast1	p032	Tumor	41
Myofibroblast1	p032	Normal	3
Myofibroblast1	p033	Tumor	8
Myofibroblast1	p033	Normal	2
Myofibroblast1	p034	Tumor	8
Myofibroblast1	p034	Normal	5
Myofibroblast2	p019	Tumor	7
Myofibroblast2	p023	Tumor	77
Myofibroblast2	p024	Tumor	3
Myofibroblast2	p027	Tumor	50
Myofibroblast2	p027	Normal	13
Myofibroblast2	p030	Tumor	33
Myofibroblast2	p031	Tumor	15
Myofibroblast2	p033	Tumor	22
Myofibroblast2	p034	Tumor	26
Smoothmuscle1	p018	Tumor	1
Smoothmuscle1	p019	Tumor	2
Smoothmuscle1	p023	Tumor	4
Smoothmuscle1	p024	Tumor	29
Smoothmuscle1	p027	Tumor	2
Smoothmuscle1	p027	Normal	93
Smoothmuscle1	p028	Normal	2
Smoothmuscle1	p029	Normal	13
Smoothmuscle1	p030	Tumor	9
Smoothmuscle1	p030	Normal	8
Smoothmuscle1	p031	Tumor	33
Smoothmuscle1	p031	Normal	47
Smoothmuscle1	p032	Tumor	3
Smoothmuscle1	p032	Normal	8
Smoothmuscle1	p033	Tumor	14
Smoothmuscle1	p033	Normal	4
Smoothmuscle1	p034	Normal	9
Smoothmuscle2	p019	Tumor	1
Smoothmuscle2	p023	Tumor	11
Smoothmuscle2	p024	Tumor	11
Smoothmuscle2	p027	Tumor	31
Smoothmuscle2	p027	Normal	23
Smoothmuscle2	p028	Normal	3
Smoothmuscle2	p029	Normal	23
Smoothmuscle2	p030	Tumor	13
Smoothmuscle2	p030	Normal	7
Smoothmuscle2	p031	Tumor	14
Smoothmuscle2	p031	Normal	36
Smoothmuscle2	p032	Tumor	13
Smoothmuscle2	p033	Tumor	4
Smoothmuscle2	p033	Normal	1
Smoothmuscle2	p034	Tumor	9
Smoothmuscle2	p034	Normal	1
Mesothelial	p028	Normal	3
Mesothelial	p031	Tumor	34
Mesothelial	p032	Normal	4
Mesothelial	p033	Tumor	4
Mesothelial	p033	Normal	84

### Sheet: S3 Myeloid cell counts
Cell type	Patient ID	Tissue type	Cell count
Alveolar_Macrophages1	p018	Tumor	1529
Alveolar_Macrophages1	p018	Normal	9494
Alveolar_Macrophages1	p019	Tumor	3
Alveolar_Macrophages1	p019	Normal	15
Alveolar_Macrophages1	p023	Tumor	2
Alveolar_Macrophages1	p024	Tumor	154
Alveolar_Macrophages1	p027	Tumor	5
Alveolar_Macrophages1	p027	Normal	129
Alveolar_Macrophages1	p028	Normal	18
Alveolar_Macrophages1	p029	Normal	104
Alveolar_Macrophages1	p030	Normal	2
Alveolar_Macrophages1	p031	Tumor	20
Alveolar_Macrophages1	p031	Normal	6
Alveolar_Macrophages1	p032	Tumor	17
Alveolar_Macrophages1	p032	Normal	2
Alveolar_Macrophages1	p033	Tumor	3
Alveolar_Macrophages1	p033	Normal	24
Alveolar_Macrophages1	p034	Tumor	1
Alveolar_Macrophages1	p034	Normal	7
Alveolar_Macrophages2	p018	Tumor	13
Alveolar_Macrophages2	p018	Normal	28
Alveolar_Macrophages2	p019	Tumor	26
Alveolar_Macrophages2	p019	Normal	458
Alveolar_Macrophages2	p023	Tumor	44
Alveolar_Macrophages2	p024	Tumor	528
Alveolar_Macrophages2	p027	Tumor	41
Alveolar_Macrophages2	p027	Normal	1801
Alveolar_Macrophages2	p028	Normal	771
Alveolar_Macrophages2	p029	Normal	246
Alveolar_Macrophages2	p030	Tumor	2
Alveolar_Macrophages2	p030	Normal	439
Alveolar_Macrophages2	p031	Tumor	101
Alveolar_Macrophages2	p031	Normal	684
Alveolar_Macrophages2	p032	Tumor	18
Alveolar_Macrophages2	p032	Normal	123
Alveolar_Macrophages2	p033	Tumor	11
Alveolar_Macrophages2	p033	Normal	1826
Alveolar_Macrophages2	p034	Normal	16
Alveolar_Macrophages3	p018	Tumor	2
Alveolar_Macrophages3	p018	Normal	1
Alveolar_Macrophages3	p019	Tumor	1
Alveolar_Macrophages3	p027	Tumor	2
Alveolar_Macrophages3	p027	Normal	1
Alveolar_Macrophages3	p030	Normal	1
Alveolar_Macrophages3	p033	Normal	736
Alveolar_Macrophages3	p034	Normal	1
CD14_Macrophages1	p018	Tumor	3295
CD14_Macrophages1	p018	Normal	128
CD14_Macrophages1	p019	Tumor	128
CD14_Macrophages1	p019	Normal	26
CD14_Macrophages1	p023	Tumor	163
CD14_Macrophages1	p024	Tumor	298
CD14_Macrophages1	p027	Tumor	109
CD14_Macrophages1	p027	Normal	315
CD14_Macrophages1	p028	Normal	48
CD14_Macrophages1	p029	Normal	36
CD14_Macrophages1	p030	Tumor	70
CD14_Macrophages1	p030	Normal	16
CD14_Macrophages1	p031	Tumor	1213
CD14_Macrophages1	p031	Normal	149
CD14_Macrophages1	p032	Tumor	154
CD14_Macrophages1	p032	Normal	86
CD14_Macrophages1	p033	Tumor	175
CD14_Macrophages1	p033	Normal	19
CD14_Macrophages1	p034	Tumor	113
CD14_Macrophages1	p034	Normal	181
CD14_Macrophages2	p018	Tumor	13
CD14_Macrophages2	p018	Normal	1
CD14_Macrophages2	p019	Tumor	39
CD14_Macrophages2	p019	Normal	23
CD14_Macrophages2	p023	Tumor	1617
CD14_Macrophages2	p024	Tumor	41
CD14_Macrophages2	p027	Tumor	513
CD14_Macrophages2	p027	Normal	109
CD14_Macrophages2	p028	Normal	1
CD14_Macrophages2	p029	Normal	1
CD14_Macrophages2	p030	Tumor	81
CD14_Macrophages2	p030	Normal	6
CD14_Macrophages2	p031	Tumor	56
CD14_Macrophages2	p031	Normal	16
CD14_Macrophages2	p032	Tumor	26
CD14_Macrophages2	p032	Normal	60
CD14_Macrophages2	p033	Tumor	70
CD14_Macrophages2	p033	Normal	18
CD14_Macrophages2	p034	Tumor	1106
CD14_Macrophages2	p034	Normal	31
CD14_Macrophages3	p018	Normal	1
CD14_Macrophages3	p019	Tumor	13
CD14_Macrophages3	p019	Normal	1
CD14_Macrophages3	p023	Tumor	6
CD14_Macrophages3	p024	Tumor	8
CD14_Macrophages3	p027	Normal	17
CD14_Macrophages3	p028	Normal	3
CD14_Macrophages3	p029	Normal	29
CD14_Macrophages3	p030	Tumor	6
CD14_Macrophages3	p030	Normal	2
CD14_Macrophages3	p031	Tumor	6
CD14_Macrophages3	p031	Normal	20
CD14_Macrophages3	p032	Tumor	1
CD14_Macrophages3	p032	Normal	11
CD14_Macrophages3	p033	Tumor	4
CD14_Macrophages3	p033	Normal	12
CD14_Macrophages3	p034	Tumor	21
CD14_Macrophages3	p034	Normal	1791
CD14_Macrophages4	p019	Tumor	3
CD14_Macrophages4	p019	Normal	2
CD14_Macrophages4	p023	Tumor	20
CD14_Macrophages4	p024	Tumor	34
CD14_Macrophages4	p027	Tumor	8
CD14_Macrophages4	p027	Normal	15
CD14_Macrophages4	p028	Normal	5
CD14_Macrophages4	p030	Tumor	6
CD14_Macrophages4	p031	Tumor	7
CD14_Macrophages4	p032	Tumor	26
CD14_Macrophages4	p032	Normal	568
CD14_Macrophages4	p033	Tumor	14
CD14_Macrophages4	p034	Normal	48
CD14_Macrophages5	p018	Tumor	1
CD14_Macrophages5	p019	Tumor	1
CD14_Macrophages5	p019	Normal	3
CD14_Macrophages5	p027	Normal	13
CD14_Macrophages5	p028	Normal	3
CD14_Macrophages5	p029	Normal	2
CD14_Macrophages5	p031	Tumor	1
CD14_Macrophages5	p031	Normal	3
CD14_Macrophages5	p032	Tumor	1
CD14_Macrophages5	p032	Normal	12
CD14_Macrophages5	p033	Normal	613
CD14_Macrophages5	p034	Tumor	1
CD14_Macrophages5	p034	Normal	2
Macrophages_Proliferating	p018	Tumor	181
Macrophages_Proliferating	p018	Normal	77
Macrophages_Proliferating	p019	Tumor	4
Macrophages_Proliferating	p019	Normal	16
Macrophages_Proliferating	p023	Tumor	136
Macrophages_Proliferating	p024	Tumor	27
Macrophages_Proliferating	p027	Tumor	15
Macrophages_Proliferating	p027	Normal	68
Macrophages_Proliferating	p028	Normal	17
Macrophages_Proliferating	p029	Normal	2
Macrophages_Proliferating	p030	Tumor	10
Macrophages_Proliferating	p030	Normal	21
Macrophages_Proliferating	p031	Tumor	71
Macrophages_Proliferating	p031	Normal	30
Macrophages_Proliferating	p032	Tumor	23
Macrophages_Proliferating	p032	Normal	11
Macrophages_Proliferating	p033	Tumor	26
Macrophages_Proliferating	p033	Normal	39
Macrophages_Proliferating	p034	Tumor	111
Macrophages_Proliferating	p034	Normal	9
Monocytes	p018	Tumor	109
Monocytes	p018	Normal	316
Monocytes	p019	Tumor	15
Monocytes	p019	Normal	82
Monocytes	p023	Tumor	51
Monocytes	p024	Tumor	118
Monocytes	p027	Tumor	20
Monocytes	p027	Normal	472
Monocytes	p028	Normal	630
Monocytes	p029	Normal	364
Monocytes	p030	Tumor	9
Monocytes	p030	Normal	148
Monocytes	p031	Tumor	71
Monocytes	p031	Normal	618
Monocytes	p032	Tumor	44
Monocytes	p032	Normal	494
Monocytes	p033	Tumor	13
Monocytes	p033	Normal	74
Monocytes	p034	Tumor	50
Monocytes	p034	Normal	420
Myeloid_Dendritic	p018	Tumor	536
Myeloid_Dendritic	p018	Normal	341
Myeloid_Dendritic	p019	Tumor	35
Myeloid_Dendritic	p019	Normal	23
Myeloid_Dendritic	p023	Tumor	50
Myeloid_Dendritic	p024	Tumor	209
Myeloid_Dendritic	p027	Tumor	43
Myeloid_Dendritic	p027	Normal	122
Myeloid_Dendritic	p028	Normal	187
Myeloid_Dendritic	p029	Normal	78
Myeloid_Dendritic	p030	Tumor	84
Myeloid_Dendritic	p030	Normal	43
Myeloid_Dendritic	p031	Tumor	517
Myeloid_Dendritic	p031	Normal	146
Myeloid_Dendritic	p032	Tumor	572
Myeloid_Dendritic	p032	Normal	145
Myeloid_Dendritic	p033	Tumor	109
Myeloid_Dendritic	p033	Normal	25
Myeloid_Dendritic	p034	Tumor	37
Myeloid_Dendritic	p034	Normal	223
Plasmacytoid_Dendritic	p018	Tumor	14
Plasmacytoid_Dendritic	p018	Normal	13
Plasmacytoid_Dendritic	p019	Tumor	3
Plasmacytoid_Dendritic	p019	Normal	2
Plasmacytoid_Dendritic	p023	Tumor	86
Plasmacytoid_Dendritic	p024	Tumor	11
Plasmacytoid_Dendritic	p027	Tumor	35
Plasmacytoid_Dendritic	p027	Normal	35
Plasmacytoid_Dendritic	p028	Normal	15
Plasmacytoid_Dendritic	p029	Normal	25
Plasmacytoid_Dendritic	p030	Tumor	15
Plasmacytoid_Dendritic	p030	Normal	6
Plasmacytoid_Dendritic	p031	Tumor	8
Plasmacytoid_Dendritic	p031	Normal	25
Plasmacytoid_Dendritic	p032	Tumor	5
Plasmacytoid_Dendritic	p032	Normal	13
Plasmacytoid_Dendritic	p033	Tumor	12
Plasmacytoid_Dendritic	p033	Normal	2
Plasmacytoid_Dendritic	p034	Tumor	35
Plasmacytoid_Dendritic	p034	Normal	54
Mast	p018	Tumor	149
Mast	p018	Normal	11
Mast	p019	Tumor	22
Mast	p019	Normal	26
Mast	p023	Tumor	173
Mast	p024	Tumor	205
Mast	p027	Tumor	17
Mast	p027	Normal	313
Mast	p028	Normal	91
Mast	p029	Normal	202
Mast	p030	Tumor	44
Mast	p030	Normal	6
Mast	p031	Tumor	94
Mast	p031	Normal	83
Mast	p032	Tumor	126
Mast	p032	Normal	177
Mast	p033	Tumor	114
Mast	p033	Normal	49
Mast	p034	Tumor	44
Mast	p034	Normal	106

### Sheet: S4 Lymphoid cell counts
Cell type	Patient ID	Tissue type	Cell count
T_conv1	p018	Tumor	70
T_conv1	p018	Normal	11
T_conv1	p019	Tumor	199
T_conv1	p019	Normal	191
T_conv1	p023	Tumor	1162
T_conv1	p024	Tumor	1700
T_conv1	p027	Tumor	583
T_conv1	p027	Normal	1270
T_conv1	p028	Normal	1926
T_conv1	p029	Normal	1175
T_conv1	p030	Tumor	158
T_conv1	p030	Normal	399
T_conv1	p031	Tumor	297
T_conv1	p031	Normal	1842
T_conv1	p032	Tumor	77
T_conv1	p032	Normal	1127
T_conv1	p033	Tumor	1547
T_conv1	p033	Normal	390
T_conv1	p034	Tumor	75
T_conv1	p034	Normal	648
T_conv2	p018	Tumor	12
T_conv2	p018	Normal	1
T_conv2	p023	Tumor	9
T_conv2	p024	Tumor	28
T_conv2	p027	Tumor	2
T_conv2	p027	Normal	2
T_conv2	p028	Normal	2
T_conv2	p029	Normal	1
T_conv2	p031	Tumor	36
T_conv2	p031	Normal	6
T_conv2	p032	Tumor	3509
T_conv2	p032	Normal	4
T_conv2	p033	Tumor	17
T_reg	p018	Tumor	14
T_reg	p018	Normal	1
T_reg	p019	Tumor	54
T_reg	p019	Normal	10
T_reg	p023	Tumor	498
T_reg	p024	Tumor	228
T_reg	p027	Tumor	842
T_reg	p027	Normal	70
T_reg	p028	Normal	22
T_reg	p029	Normal	51
T_reg	p030	Tumor	1503
T_reg	p030	Normal	17
T_reg	p031	Tumor	164
T_reg	p031	Normal	79
T_reg	p032	Tumor	41
T_reg	p032	Normal	14
T_reg	p033	Tumor	365
T_reg	p033	Normal	13
T_reg	p034	Tumor	367
T_reg	p034	Normal	27
T_CD8_1	p018	Tumor	1
T_CD8_1	p019	Tumor	20
T_CD8_1	p019	Normal	2
T_CD8_1	p023	Tumor	721
T_CD8_1	p024	Tumor	6
T_CD8_1	p027	Tumor	71
T_CD8_1	p027	Normal	22
T_CD8_1	p029	Normal	10
T_CD8_1	p030	Tumor	642
T_CD8_1	p030	Normal	6
T_CD8_1	p031	Tumor	37
T_CD8_1	p031	Normal	1
T_CD8_1	p032	Tumor	1
T_CD8_1	p032	Normal	3
T_CD8_1	p033	Tumor	237
T_CD8_1	p033	Normal	11
T_CD8_1	p034	Tumor	1775
T_CD8_1	p034	Normal	6
T_CD8_2	p019	Tumor	5
T_CD8_2	p019	Normal	3
T_CD8_2	p023	Tumor	46
T_CD8_2	p024	Tumor	1
T_CD8_2	p027	Tumor	2739
T_CD8_2	p027	Normal	62
T_CD8_2	p028	Normal	28
T_CD8_2	p029	Normal	11
T_CD8_2	p030	Tumor	4
T_CD8_2	p030	Normal	1
T_CD8_2	p031	Tumor	8
T_CD8_2	p031	Normal	19
T_CD8_2	p032	Normal	6
T_CD8_2	p033	Tumor	12
T_CD8_2	p033	Normal	12
T_CD8_2	p034	Tumor	33
T_CD8_2	p034	Normal	24
T_CD8_3	p018	Normal	2
T_CD8_3	p019	Tumor	35
T_CD8_3	p019	Normal	46
T_CD8_3	p023	Tumor	26
T_CD8_3	p024	Tumor	423
T_CD8_3	p027	Tumor	25
T_CD8_3	p027	Normal	103
T_CD8_3	p028	Normal	189
T_CD8_3	p029	Normal	548
T_CD8_3	p030	Tumor	29
T_CD8_3	p030	Normal	507
T_CD8_3	p031	Tumor	13
T_CD8_3	p031	Normal	65
T_CD8_3	p032	Tumor	13
T_CD8_3	p032	Normal	702
T_CD8_3	p033	Tumor	25
T_CD8_3	p033	Normal	100
T_CD8_3	p034	Tumor	1
T_CD8_3	p034	Normal	20
T_CD8_Proliferating	p018	Tumor	31
T_CD8_Proliferating	p018	Normal	5
T_CD8_Proliferating	p019	Tumor	9
T_CD8_Proliferating	p019	Normal	5
T_CD8_Proliferating	p023	Tumor	208
T_CD8_Proliferating	p024	Tumor	7
T_CD8_Proliferating	p027	Tumor	336
T_CD8_Proliferating	p027	Normal	57
T_CD8_Proliferating	p028	Normal	15
T_CD8_Proliferating	p029	Normal	13
T_CD8_Proliferating	p030	Tumor	49
T_CD8_Proliferating	p030	Normal	7
T_CD8_Proliferating	p031	Tumor	16
T_CD8_Proliferating	p031	Normal	15
T_CD8_Proliferating	p032	Tumor	11
T_CD8_Proliferating	p032	Normal	24
T_CD8_Proliferating	p033	Tumor	18
T_CD8_Proliferating	p033	Normal	19
T_CD8_Proliferating	p034	Tumor	143
T_CD8_Proliferating	p034	Normal	21
NK_cells	p018	Tumor	1
NK_cells	p018	Normal	2
NK_cells	p019	Tumor	24
NK_cells	p019	Normal	68
NK_cells	p023	Tumor	31
NK_cells	p024	Tumor	78
NK_cells	p027	Tumor	58
NK_cells	p027	Normal	894
NK_cells	p028	Normal	1390
NK_cells	p029	Normal	307
NK_cells	p030	Tumor	20
NK_cells	p030	Normal	666
NK_cells	p031	Tumor	31
NK_cells	p031	Normal	125
NK_cells	p032	Tumor	104
NK_cells	p032	Normal	1219
NK_cells	p033	Tumor	28
NK_cells	p033	Normal	256
NK_cells	p034	Tumor	24
NK_cells	p034	Normal	162
B_cells	p018	Tumor	65
B_cells	p018	Normal	2
B_cells	p019	Tumor	30
B_cells	p019	Normal	6
B_cells	p023	Tumor	98
B_cells	p024	Tumor	156
B_cells	p027	Tumor	596
B_cells	p027	Normal	63
B_cells	p028	Normal	19
B_cells	p029	Normal	278
B_cells	p030	Tumor	1204
B_cells	p030	Normal	13
B_cells	p031	Tumor	75
B_cells	p031	Normal	160
B_cells	p032	Tumor	53
B_cells	p032	Normal	42
B_cells	p033	Tumor	300
B_cells	p033	Normal	23
B_cells	p034	Tumor	14
B_cells	p034	Normal	27
Plasma	p018	Tumor	20
Plasma	p019	Tumor	7
Plasma	p023	Tumor	80
Plasma	p024	Tumor	109
Plasma	p027	Tumor	1836
Plasma	p027	Normal	80
Plasma	p028	Normal	4
Plasma	p029	Normal	14
Plasma	p030	Tumor	63
Plasma	p030	Normal	3
Plasma	p031	Tumor	43
Plasma	p031	Normal	31
Plasma	p032	Tumor	72
Plasma	p032	Normal	2
Plasma	p033	Tumor	165
Plasma	p033	Normal	12
Plasma	p034	Tumor	5
Plasma	p034	Normal	2
